# Evaluating the potential role and contribution of transposable elements to the evolution of microbial multicellularity across the tree of eukaryotes

**DOI:** 10.64898/2026.06.24.734286

**Authors:** Angela Correa, Matthew W. Brown, Idan Banson, Robert E. Jones, Phigy Kalulu, Charles Thompson, Alexander K. Tice, David A. Ray

## Abstract

Multicellularity has evolved multiple times across the eukaryotic tree of life, including among protist lineages. Because transposable elements (TEs) strongly influence genome architecture and gene regulation, understanding their potential impact on genome structure and their relationship with gene expression may provide insight into the evolution of multicellularity.

Here, we generated a new genome assembly for the facultatively multicellular amoeba *Acrasis kona* and performed comparative analyses of TE composition, TE diversity, and TE-density organization across diverse protist lineages. Comparative analyses included unicellular and multicellular representatives from across the tree of eukaryotes, (Heterolobosea, Filasterea, Cristidiscoidea, and Chlorophyceae), including *Naegleria* spp., *Tetramitus jugosus*, *Capsaspora owczarzaki*, *Pigoraptor* spp., *Fonticula alba*, *Parvularia atlantis*, *Volvox carteri*, and *Chlamydomonas reinhardtii*.

To examine relationships between TEs and gene regulation, we integrated transcriptomic datasets from *A. kona*, *Capsaspora owczarzaki*, and *Volvox carteri* with genome-wide TE-density analyses of differentially expressed genes. TE abundance and composition varied substantially among lineages, with species that exhibit more complex developmental or cellular organization generally containing higher TE proportions than closely related unicellular taxa. Patterns of TE-density organization near up-regulated, down-regulated, and non-differentially expressed genes also differed among systems, ranging from strong TE depletion in *A. kona* to weaker or cell-type-specific patterns in *Capsaspora* and *Volvox*.

Together, these findings suggest that transposable elements are associated with multicellularity across diverse protist lineages, although the specific roles they play appear to be complex, lineage-specific, and not yet fully understood.
