## Supplementary tables for TE families for "Evaluating the potential role and contribution of transposable elements to the evolution of microbial multicellularity across the tree of eukaryotes"

### Sheet: Supplementary_Table_S1
TE_ID	Source_Assembly	TE_Class	TE_Family
hCla_TIR_49	GCA_943704425.1	RC	Helitron
cRei_LTR_31_LTR	GCA_943704425.1	LTR	Copia
cRei_TIR_7	GCA_943704425.1	DNA	TcMariner
cPer_LTR_1_INT	GCA_943704425.1	LTR	Gypsy
vCar_LTR_13_INT	GCA_943704425.1	LTR	Gypsy
vCar_TIR_26	GCA_943704425.1	LTR	ERV
cRei_TIR_11	GCA_000002595.3	LINE	Jockey
cRei_Homology_Non_LTR_49	GCA_000002595.3	Unknown	Unknown
cRei_Homology_Non_LTR_29	GCA_000002595.3	SINE	tRNA
cRei_Homology_Non_LTR_48	GCA_000002595.3	LTR	Copia
cRei_TIR_26	GCA_000002595.3	DNA	TcMariner
cRei_Homology_Non_LTR_19	GCA_000002595.3	LTR	Gypsy
cRei_TIR_4	GCA_000002595.3	DNA	hAT
cRei_TIR_31	GCA_000002595.3	DNA	hAT
cRei_LTR_31_LTR	GCA_000002595.3	LTR	Copia
cRei_LTR_32_LTR	GCA_000002595.3	LTR	Gypsy
cRei_TIR_51	GCA_000002595.3	DNA	Crypton
cRei_TIR_5	GCA_000002595.3	DNA	hAT
cRei_Homology_Non_LTR_17	GCA_000002595.3	LTR	Gypsy
cRei_TIR_15	GCA_000002595.3	DNA	MULE
cRei_LTR_4_LTR	GCA_000002595.3	LTR	Gypsy
cRei_TIR_52	GCA_000002595.3	DNA	P
cRei_Homology_Non_LTR_41	GCA_000002595.3	SINE	tRNA
cRei_LTR_44_INT	GCA_000002595.3	LTR	Copia
cRei_TIR_7	GCA_000002595.3	DNA	TcMariner
cRei_LTR_33_LTR	GCA_000002595.3	LTR	Copia
cRei_LTR_3_LTR	GCA_000002595.3	RC	Helitron
cRei_TIR_38	GCA_000002595.3	DNA	hAT
cRei_LTR_7_INT	GCA_000002595.3	LTR	Copia
cRei_TIR_44	GCA_000002595.3	DNA	TcMariner
cRei_TIR_3	GCA_000002595.3	DNA	hAT
cRei_Homology_Non_LTR_20	GCA_000002595.3	LINE	L1
cRei_LTR_7_LTR	GCA_000002595.3	LTR	Copia
cRei_LTR_22_INT	GCA_000002595.3	LTR	Gypsy
cRei_TIR_22_concat	GCA_000002595.3	DNA	hAT
cRei_LTR_24_INT	GCA_000002595.3	LTR	Gypsy
cRei_Homology_Non_LTR_4	GCA_000002595.3	LTR	Copia
cRei_TIR_10	GCA_000002595.3	DNA	hAT
cRei_LTR_35_INT	GCA_000002595.3	LTR	Gypsy
cRei_TIR_36	GCA_000002595.3	LTR	ERV
cRei_LTR_49_INT	GCA_000002595.3	LTR	Gypsy
cRei_LTR_0_LTR	GCA_000002595.3	LTR	Copia
cRei_LTR_48_INT	GCA_000002595.3	LTR	Gypsy
cRei_Homology_Non_LTR_39	GCA_000002595.3	Unknown	Unknown
cRei_TIR_39	GCA_000002595.3	DNA	hAT
cRei_Homology_Non_LTR_7	GCA_000002595.3	LTR	Gypsy
cRei_Homology_Non_LTR_14_concat	GCA_000002595.3	LINE	Jockey
cRei_LTR_20_LTR	GCA_000002595.3	LTR	Copia
cRei_Homology_Non_LTR_6	GCA_000002595.3	LINE	Penelope
cRei_LTR_9_LTR	GCA_000002595.3	DNA	TcMariner
cRei_TIR_40	GCA_000002595.3	DNA	hAT
cRei_TIR_50	GCA_000002595.3	SINE	tRNA
cRei_Homology_Non_LTR_5	GCA_000002595.3	LINE	Penelope
cRei_TIR_55	GCA_000002595.3	DNA	hAT
cRei_LTR_5_LTR	GCA_000002595.3	LTR	Gypsy
cRei_TIR_47	GCA_000002595.3	DNA	hAT
cRei_LTR_27_LTR	GCA_000002595.3	LTR	Copia
cRei_TIR_6	GCA_000002595.3	DNA	hAT
cRei_Homology_Non_LTR_35	GCA_000002595.3	SINE	tRNA
cRei_TIR_30	GCA_000002595.3	LTR	ERV
cRei_TIR_33_concat	GCA_000002595.3	DNA	hAT
cRei_LTR_2_LTR	GCA_000002595.3	LTR	Gypsy
cRei_LTR_14_LTR	GCA_000002595.3	LTR	Copia
cRei_LTR_9_INT	GCA_000002595.3	LTR	Gypsy
cRei_LTR_37_LTR	GCA_000002595.3	LTR	Copia
cRei_LTR_41_LTR	GCA_000002595.3	LTR	Copia
cRei_TIR_23	GCA_000002595.3	SINE	tRNA
cRei_LTR_16_INT	GCA_000002595.3	RC	Helitron
cRei_Homology_Non_LTR_18	GCA_000002595.3	LTR	Gypsy
cRei_LTR_19_LTR	GCA_000002595.3	LTR	Gypsy
cRei_TIR_9	GCA_000002595.3	Unknown	Unknown
cRei_Helitron_0	GCA_000002595.3	DNA	TcMariner
cRei_TIR_21	GCA_000002595.3	DNA	hAT
cRei_Homology_Non_LTR_46	GCA_000002595.3	LINE	I-Jockey
cRei_Homology_Non_LTR_2	GCA_000002595.3	LINE	L1_L2
cRei_LTR_28_LTR	GCA_000002595.3	LTR	Copia
cRei_Homology_Non_LTR_47	GCA_000002595.3	LTR	Copia
cRei_TIR_27	GCA_000002595.3	DNA	TcMar
cRei_LTR_6_LTR	GCA_000002595.3	LTR	Gypsy
cRei_LTR_39_LTR	GCA_000002595.3	LTR	Gypsy
cRei_LTR_18_LTR	GCA_000002595.3	LTR	Gypsy
cRei_LTR_21_LTR	GCA_000002595.3	LINE	Jockey
cRei_LTR_40_LTR	GCA_000002595.3	LTR	Gypsy
cRei_LTR_23_LTR	GCA_000002595.3	LTR	Gypsy
cRei_TIR_0	GCA_000002595.3	RC	Helitron
cRei_LTR_0_INT	GCA_000002595.3	LTR	Copia
cRei_LTR_43_INT	GCA_000002595.3	LTR	Copia
cRei_Homology_Non_LTR_11	GCA_000002595.3	LTR	Gypsy
cRei_LTR_32_INT	GCA_000002595.3	LTR	Gypsy
cRei_LTR_11_LTR	GCA_000002595.3	LTR	ERV
cRei_LTR_39_INT	GCA_000002595.3	LTR	Gypsy
cRei_Homology_Non_LTR_34	GCA_000002595.3	SINE	tRNA
cRei_Homology_Non_LTR_30	GCA_000002595.3	SINE	tRNA
cRei_LTR_26_INT	GCA_000002595.3	LINE	Penelope
cRei_LTR_36_LTR	GCA_000002595.3	LTR	ERV
cRei_TIR_18	GCA_000002595.3	LTR	ERV
cRei_TIR_41	GCA_000002595.3	DNA	hAT
cRei_TIR_16	GCA_000002595.3	DNA	hAT
cRei_LTR_17_INT	GCA_000002595.3	LTR	Gypsy
cRei_TIR_48	GCA_000002595.3	SINE	tRNA
cRei_LTR_30_LTR	GCA_000002595.3	LTR	Gypsy
cRei_LTR_17_LTR	GCA_000002595.3	LTR	ERV
cRei_TIR_53	GCA_000002595.3	DNA	hAT
cRei_TIR_37	GCA_000002595.3	DNA	hAT
cRei_LTR_46_INT	GCA_000002595.3	LTR	Copia
cRei_TIR_8	GCA_000002595.3	DNA	PIF-Harbinger
cRei_TIR_17	GCA_000002595.3	DNA	hAT
cRei_TIR_29	GCA_000002595.3	LTR	ERV
cRei_TIR_19	GCA_000002595.3	DNA	hAT
cRei_TIR_49	GCA_000002595.3	LINE	L1_L2
cRei_TIR_28	GCA_000002595.3	LTR	Gypsy
cRei_LTR_28_INT	GCA_000002595.3	LTR	Copia
cRei_LTR_34_INT	GCA_000002595.3	Unknown	Unknown
cRei_TIR_43	GCA_000002595.3	LTR	ERV
cRei_TIR_1	GCA_000002595.3	DNA	hAT
cRei_Homology_Non_LTR_21	GCA_000002595.3	LINE	L1
cRei_LTR_26_LTR	GCA_000002595.3	LTR	Gypsy
cRei_LTR_33_INT	GCA_000002595.3	LTR	Copia
cRei_LTR_20_INT	GCA_000002595.3	LTR	Copia
cRei_LTR_38_LTR	GCA_000002595.3	LTR	Copia
cRei_LTR_16_LTR	GCA_000002595.3	LTR	Copia
cRei_TIR_20	GCA_000002595.3	LINE	RTE
cRei_LTR_29_LTR	GCA_000002595.3	LTR	Gypsy
cRei_LTR_12_LTR	GCA_000002595.3	LTR	Gypsy
cRei_LTR_1_LTR	GCA_000002595.3	LTR	Copia
cRei_Homology_Non_LTR_37	GCA_000002595.3	SINE	tRNA
cRei_TIR_13	GCA_000002595.3	DNA	hAT
cRei_Homology_Non_LTR_1	GCA_000002595.3	LTR	Gypsy
cRei_TIR_2	GCA_000002595.3	DNA	hAT
cRei_LTR_10_LTR	GCA_000002595.3	LTR	Copia
cRei_Homology_Non_LTR_13_concat	GCA_000002595.3	LINE	Jockey
cRei_LTR_15_LTR	GCA_000002595.3	LTR	Gypsy
cRei_LTR_25_LTR	GCA_000002595.3	LTR	Copia
cRei_Homology_Non_LTR_51	GCA_000002595.3	LTR	Copia
cRei_TIR_24	GCA_000002595.3	DNA	hAT
cRei_LTR_51_INT	GCA_000002595.3	LTR	Copia
cRei_TIR_35	GCA_000002595.3	DNA	TcMariner
cRei_TIR_32	GCA_000002595.3	RC	Helitron
cRei_TIR_42	GCA_000002595.3	DNA	TcMariner
cRei_LTR_35_LTR	GCA_000002595.3	LTR	Gypsy
cRei_Homology_Non_LTR_53	GCA_000002595.3	LINE	Jockey
cRei_TIR_25	GCA_000002595.3	DNA	TcMariner
cRei_TIR_46	GCA_000002595.3	DNA	hAT
nGru_NEGM_Homology_Non_LTR_0	GCA_000004985.1	LTR	Gypsy
nGru_NEGM_Homology_Non_LTR_2	GCA_000004985.1	LTR	Gypsy
nGru_NEGM_Homology_Non_LTR_3	GCA_000004985.1	LTR	Gypsy
nGru_NEGM_Homology_Non_LTR_1	GCA_000004985.1	LTR	Gypsy
vCar_Helitron_4	GCA_000143455.1	RC	Helitron
vCar_TIR_9	GCA_000143455.1	DNA	hAT
vCar_TIR_83	GCA_000143455.1	DNA	TcMar
vCar_TIR_140	GCA_000143455.1	DNA	CMC-EnSpm
vCar_TIR_139_concat	GCA_000143455.1	DNA	hAT
vCar_LTR_29_INT	GCA_000143455.1	LTR	Copia
vCar_LTR_9_LTR	GCA_000143455.1	LTR	Gypsy
vCar_LTR_58_INT_concat	GCA_000143455.1	LTR	Copia
vCar_TIR_102	GCA_000143455.1	LINE	L1_L2
vCar_LTR_16_INT	GCA_000143455.1	LTR	Copia
vCar_TIR_129	GCA_000143455.1	DNA	hAT
vCar_TIR_14	GCA_000143455.1	SINE	tRNA
vCar_LTR_11_LTR	GCA_000143455.1	LTR	Copia
vCar_LTR_17_INT	GCA_000143455.1	LTR	Gypsy
vCar_LTR_25_LTR	GCA_000143455.1	LTR	Gypsy
vCar_LTR_46_INT	GCA_000143455.1	LTR	Gypsy
vCar_TIR_84	GCA_000143455.1	DNA	TcMariner
vCar_LTR_0_INT	GCA_000143455.1	LTR	Gypsy
vCar_LTR_41_INT	GCA_000143455.1	LTR	Gypsy
vCar_TIR_100	GCA_000143455.1	DNA	TcMariner
vCar_TIR_67	GCA_000143455.1	LINE	RTE
vCar_LTR_80_INT	GCA_000143455.1	LTR	Copia
vCar_TIR_1	GCA_000143455.1	DNA	hAT
vCar_TIR_93	GCA_000143455.1	DNA	TcMar
vCar_LTR_37_INT_concat	GCA_000143455.1	LTR	ERV
vCar_LTR_35_INT	GCA_000143455.1	LTR	Gypsy
vCar_LTR_5_INT_concat	GCA_000143455.1	LINE	Jockey
vCar_TIR_13	GCA_000143455.1	DNA	hAT
vCar_Homology_Non_LTR_0	GCA_000143455.1	LTR	ERV
vCar_LTR_33_INT	GCA_000143455.1	LTR	Pao
vCar_TIR_64	GCA_000143455.1	DNA	hAT
vCar_TIR_41	GCA_000143455.1	DNA	TcMar
vCar_TIR_16	GCA_000143455.1	DNA	TcMariner
vCar_LTR_6_LTR	GCA_000143455.1	Unknown	Unknown
vCar_TIR_65	GCA_000143455.1	SINE	tRNA
vCar_LTR_25_INT	GCA_000143455.1	LTR	Gypsy
vCar_LTR_78_INT	GCA_000143455.1	LTR	Gypsy
vCar_TIR_131	GCA_000143455.1	DNA	TcMariner
vCar_LTR_2_LTR	GCA_000143455.1	LTR	Gypsy
vCar_TIR_92	GCA_000143455.1	DNA	hAT
vCar_LTR_31_LTR	GCA_000143455.1	LTR	Gypsy
vCar_LTR_66_INT	GCA_000143455.1	LTR	Gypsy
vCar_TIR_70	GCA_000143455.1	DNA	PIF-Harbinger
vCar_TIR_8_concat	GCA_000143455.1	DNA	hAT
vCar_TIR_30	GCA_000143455.1	DNA	TcMariner
vCar_TIR_39	GCA_000143455.1	DNA	hAT
vCar_Homology_Non_LTR_3	GCA_000143455.1	DNA	Maverick
vCar_TIR_47	GCA_000143455.1	DNA	hAT
vCar_LTR_55_INT	GCA_000143455.1	LTR	Gypsy
vCar_LTR_72_INT	GCA_000143455.1	LTR	Gypsy
vCar_LTR_26_LTR	GCA_000143455.1	LTR	Copia
vCar_TIR_136	GCA_000143455.1	RC	Helitron
vCar_TIR_62	GCA_000143455.1	DNA	MULE
vCar_TIR_111_concat	GCA_000143455.1	DNA	hAT
vCar_LTR_13_INT	GCA_000143455.1	LTR	Gypsy
vCar_TIR_7	GCA_000143455.1	DNA	PIF-Harbinger
vCar_LTR_21_INT	GCA_000143455.1	LTR	ERV
vCar_LTR_61_INT	GCA_000143455.1	LTR	Gypsy
vCar_LTR_6_INT	GCA_000143455.1	LTR	ERV
vCar_LTR_48_INT	GCA_000143455.1	LTR	Copia
vCar_TIR_77	GCA_000143455.1	DNA	hAT
vCar_LTR_30_LTR	GCA_000143455.1	LTR	DIRS
vCar_TIR_108	GCA_000143455.1	RC	Helitron
vCar_LTR_1_INT	GCA_000143455.1	LTR	Copia
vCar_TIR_135	GCA_000143455.1	LINE	RTE
vCar_TIR_43	GCA_000143455.1	DNA	hAT
vCar_TIR_137_concat	GCA_000143455.1	DNA	hAT
vCar_LTR_7_INT_concat	GCA_000143455.1	LTR	Gypsy
vCar_TIR_99	GCA_000143455.1	LTR	Gypsy
vCar_LTR_0_LTR	GCA_000143455.1	LTR	Gypsy
vCar_TIR_114	GCA_000143455.1	LTR	Gypsy
vCar_TIR_68	GCA_000143455.1	DNA	hAT
vCar_LTR_29_LTR	GCA_000143455.1	LTR	Copia
vCar_TIR_10	GCA_000143455.1	DNA	TcMar
vCar_TIR_17	GCA_000143455.1	DNA	hAT
vCar_LTR_2_INT	GCA_000143455.1	LTR	Gypsy
vCar_Helitron_3	GCA_000143455.1	DNA	hAT
vCar_TIR_61	GCA_000143455.1	DNA	TcMar
vCar_Homology_Non_LTR_2	GCA_000143455.1	LTR	Gypsy
vCar_TIR_72	GCA_000143455.1	Unknown	Unknown
vCar_TIR_107	GCA_000143455.1	LTR	ERV
vCar_LTR_70_INT	GCA_000143455.1	LTR	Gypsy
vCar_LTR_42_LTR	GCA_000143455.1	LTR	Copia
vCar_TIR_90	GCA_000143455.1	DNA	hAT
vCar_TIR_126	GCA_000143455.1	LTR	ERV
vCar_TIR_15	GCA_000143455.1	LTR	Copia
vCar_LTR_1_LTR	GCA_000143455.1	LTR	Copia
vCar_LTR_64_INT	GCA_000143455.1	LTR	Gypsy
vCar_TIR_103	GCA_000143455.1	SINE	tRNA
vCar_LTR_28_LTR	GCA_000143455.1	LTR	Gypsy
vCar_LTR_21_LTR	GCA_000143455.1	SINE	tRNA
vCar_LTR_10_INT	GCA_000143455.1	LTR	Gypsy
vCar_LTR_82_INT	GCA_000143455.1	LTR	Gypsy
vCar_TIR_86	GCA_000143455.1	DNA	hAT
vCar_TIR_4	GCA_000143455.1	LTR	ERV
vCar_TIR_6	GCA_000143455.1	DNA	TcMar
vCar_TIR_87_concat	GCA_000143455.1	Unknown	Unknown
vCar_LTR_23_LTR	GCA_000143455.1	LTR	Gypsy
vCar_TIR_81	GCA_000143455.1	LTR	Gypsy
vCar_LTR_53_INT	GCA_000143455.1	LTR	Copia
vCar_LTR_56_INT	GCA_000143455.1	LTR	Copia
vCar_TIR_95	GCA_000143455.1	DNA	hAT
vCar_LTR_20_LTR	GCA_000143455.1	LTR	Gypsy
vCar_TIR_52	GCA_000143455.1	DNA	hAT
vCar_TIR_34	GCA_000143455.1	DNA	PIF-Harbinger
vCar_TIR_138	GCA_000143455.1	DNA	hAT
vCar_Homology_Non_LTR_1	GCA_000143455.1	LTR	Gypsy
vCar_Homology_Non_LTR_4	GCA_000143455.1	LINE	RTE-RTE
vCar_TIR_104	GCA_000143455.1	Unknown	Unknown
vCar_LTR_18_LTR	GCA_000143455.1	LTR	Gypsy
vCar_LTR_4_LTR	GCA_000143455.1	LTR	Copia
vCar_LTR_15_INT	GCA_000143455.1	LTR	Gypsy
vCar_LTR_36_LTR	GCA_000143455.1	LTR	Gypsy
vCar_LTR_57_INT	GCA_000143455.1	LTR	Gypsy
vCar_LTR_81_INT	GCA_000143455.1	LTR	Gypsy
vCar_LTR_36_INT	GCA_000143455.1	DNA	TcMar
vCar_LTR_37_LTR	GCA_000143455.1	LTR	Gypsy
vCar_LTR_42_INT	GCA_000143455.1	LTR	Gypsy
vCar_TIR_60	GCA_000143455.1	DNA	hAT
vCar_LTR_73_INT	GCA_000143455.1	LTR	Gypsy
vCar_LTR_14_LTR	GCA_000143455.1	LTR	Gypsy
vCar_TIR_19_concat	GCA_000143455.1	DNA	hAT
vCar_TIR_56	GCA_000143455.1	DNA	hAT
vCar_TIR_78	GCA_000143455.1	DNA	TcMariner
vCar_LTR_19_LTR	GCA_000143455.1	LTR	Gypsy
vCar_TIR_132	GCA_000143455.1	DNA	TcMariner
vCar_LTR_33_LTR	GCA_000143455.1	LTR	Gypsy
vCar_TIR_5	GCA_000143455.1	DNA	TcMar
vCar_LTR_38_INT	GCA_000143455.1	LTR	Gypsy
vCar_TIR_91	GCA_000143455.1	DNA	hAT
vCar_TIR_27	GCA_000143455.1	LINE	Jockey
vCar_TIR_106	GCA_000143455.1	DNA	hAT
vCar_TIR_71	GCA_000143455.1	DNA	hAT
vCar_LTR_62_INT	GCA_000143455.1	LTR	Pao
vCar_LTR_13_LTR	GCA_000143455.1	LTR	Pao
vCar_TIR_12	GCA_000143455.1	DNA	hAT
vCar_TIR_143	GCA_000143455.1	LINE	RTE
vCar_Helitron_5	GCA_000143455.1	RC	Helitron
vCar_LTR_32_INT	GCA_000143455.1	LTR	Copia
vCar_LTR_39_LTR	GCA_000143455.1	LINE	RTE
vCar_TIR_55	GCA_000143455.1	DNA	hAT
vCar_TIR_31_concat	GCA_000143455.1	DNA	hAT
vCar_TIR_49	GCA_000143455.1	DNA	hAT
vCar_TIR_89	GCA_000143455.1	DNA	hAT
vCar_TIR_20	GCA_000143455.1	DNA	hAT
vCar_TIR_35	GCA_000143455.1	LINE	RTE
vCar_LTR_27_LTR	GCA_000143455.1	Unknown	Unknown
vCar_TIR_73	GCA_000143455.1	DNA	TcMariner
vCar_TIR_74	GCA_000143455.1	DNA	TcMariner
vCar_TIR_38_concat	GCA_000143455.1	DNA	hAT
vCar_LTR_5_LTR	GCA_000143455.1	LTR	Copia
vCar_LTR_50_INT	GCA_000143455.1	LTR	Gypsy
vCar_LTR_15_LTR	GCA_000143455.1	LTR	Copia
vCar_LTR_24_INT	GCA_000143455.1	LTR	Gypsy
vCar_TIR_0_concat	GCA_000143455.1	DNA	hAT
vCar_LTR_54_INT	GCA_000143455.1	LTR	Gypsy
vCar_TIR_119_concat	GCA_000143455.1	DNA	hAT
vCar_TIR_57	GCA_000143455.1	DNA	TcMariner
vCar_Helitron_7	GCA_000143455.1	LINE	RTE
vCar_LTR_24_LTR	GCA_000143455.1	LTR	Gypsy
vCar_LTR_49_INT	GCA_000143455.1	LTR	Copia
vCar_TIR_113_concat	GCA_000143455.1	DNA	hAT
vCar_LTR_40_LTR	GCA_000143455.1	LTR	Gypsy
vCar_TIR_109	GCA_000143455.1	DNA	hAT
vCar_TIR_82_concat	GCA_000143455.1	DNA	hAT
vCar_TIR_141_concat	GCA_000143455.1	LTR	Gypsy
vCar_LTR_3_INT	GCA_000143455.1	LTR	Gypsy
vCar_TIR_88	GCA_000143455.1	DNA	TcMariner
vCar_LTR_17_LTR	GCA_000143455.1	DNA	TcMariner
vCar_TIR_122	GCA_000143455.1	DNA	hAT
vCar_LTR_59_INT	GCA_000143455.1	LTR	Gypsy
vCar_Homology_Non_LTR_5	GCA_000143455.1	LTR	Gypsy
vCar_LTR_7_LTR	GCA_000143455.1	LTR	Gypsy
vCar_TIR_21	GCA_000143455.1	LTR	ERV
vCar_TIR_42	GCA_000143455.1	DNA	hAT
vCar_TIR_53	GCA_000143455.1	DNA	hAT
vCar_LTR_32_LTR	GCA_000143455.1	LTR	Copia
vCar_TIR_144	GCA_000143455.1	DNA	hAT
vCar_TIR_44	GCA_000143455.1	DNA	hAT
vCar_LTR_28_INT	GCA_000143455.1	LTR	Gypsy
vCar_TIR_66	GCA_000143455.1	DNA	hAT
vCar_Homology_Non_LTR_8	GCA_000143455.1	LTR	DIRS
vCar_TIR_96	GCA_000143455.1	DNA	hAT
vCar_LTR_10_LTR	GCA_000143455.1	LTR	Gypsy
vCar_LTR_41_LTR	GCA_000143455.1	Unknown	Unknown
vCar_LTR_52_INT	GCA_000143455.1	LTR	Gypsy
vCar_TIR_118	GCA_000143455.1	RC	Helitron
vCar_TIR_25	GCA_000143455.1	DNA	hAT
vCar_LTR_34_LTR	GCA_000143455.1	LTR	Gypsy
vCar_Helitron_2	GCA_000143455.1	RC	Helitron
vCar_LTR_12_LTR	GCA_000143455.1	LTR	Gypsy
vCar_TIR_26	GCA_000143455.1	LTR	ERV
vCar_LTR_22_LTR	GCA_000143455.1	LTR	Gypsy
vCar_TIR_97	GCA_000143455.1	DNA	hAT
vCar_LTR_35_LTR	GCA_000143455.1	LTR	Gypsy
vCar_TIR_45	GCA_000143455.1	DNA	TcMar
vCar_TIR_124	GCA_000143455.1	DNA	hAT
vCar_TIR_110	GCA_000143455.1	DNA	hAT
vCar_TIR_130	GCA_000143455.1	DNA	hAT
vCar_LTR_16_LTR	GCA_000143455.1	LTR	Copia
vCar_LTR_44_INT	GCA_000143455.1	LTR	Gypsy
vCar_TIR_32	GCA_000143455.1	DNA	hAT
vCar_LTR_68_INT	GCA_000143455.1	LTR	Gypsy
vCar_LTR_47_INT	GCA_000143455.1	LTR	Gypsy
vCar_TIR_127	GCA_000143455.1	DNA	TcMariner
vCar_TIR_2_concat	GCA_000143455.1	DNA	hAT
vCar_LTR_19_INT	GCA_000143455.1	LTR	Gypsy
vCar_LTR_38_LTR	GCA_000143455.1	LTR	Gypsy
vCar_LTR_18_INT	GCA_000143455.1	LTR	Copia
vCar_LTR_65_INT_concat	GCA_000143455.1	LTR	Gypsy
vCar_TIR_59	GCA_000143455.1	LTR	Pao
cRei_TIR_7	GCA_943704415.1	DNA	TcMariner
vCar_LTR_13_INT	GCA_943704415.1	LTR	Gypsy
aKon_TIR_23	PRJEB50460	DNA	hAT
aKon_TIR_9	PRJEB50460	DNA	TcMariner
aKon_TIR_35	PRJEB50460	DNA	TcMar
aKon_LTR_10_LTR	PRJEB50460	LTR	Copia
aKon_TIR_18	PRJEB50460	DNA	hAT
aKon_TIR_1	PRJEB50460	LINE	L1_L2
aKon_TIR_34	PRJEB50460	DNA	TcMariner
aKon_TIR_27	PRJEB50460	DNA	TcMar
aKon_LTR_11_LTR	PRJEB50460	LTR	DIRS
aKon_LTR_1_INT	PRJEB50460	LTR	Copia
aKon_TIR_48	PRJEB50460	DNA	MULE
aKon_LTR_4_INT	PRJEB50460	LTR	Gypsy
aKon_TIR_63	PRJEB50460	LTR	Gypsy
aKon_TIR_52	PRJEB50460	LTR	Pao
aKon_LTR_10_INT	PRJEB50460	LTR	Copia
aKon_TIR_42	PRJEB50460	RC	Helitron
aKon_LTR_12_INT	PRJEB50460	LTR	DIRS
aKon_TIR_21	PRJEB50460	DNA	hAT
aKon_TIR_30	PRJEB50460	RC	Helitron
aKon_TIR_25	PRJEB50460	LTR	Pao
aKon_LTR_5_INT	PRJEB50460	LTR	Pao
aKon_LTR_2_LTR	PRJEB50460	LTR	Gypsy
aKon_LTR_5_LTR	PRJEB50460	LTR	Copia
aKon_TIR_43	PRJEB50460	LINE	RTE
aKon_LTR_13_INT	PRJEB50460	LTR	Pao
aKon_LTR_4_LTR	PRJEB50460	LTR	Gypsy
aKon_Helitron_1	PRJEB50460	SINE	tRNA
aKon_TIR_59	PRJEB50460	DNA	hAT
aKon_LTR_8_LTR	PRJEB50460	LTR	Copia
aKon_LTR_3_INT	PRJEB50460	LTR	Copia
aKon_LTR_9_INT	PRJEB50460	LTR	Gypsy
aKon_TIR_26	PRJEB50460	DNA	TcMariner
aKon_LTR_14_LTR	PRJEB50460	LTR	DIRS
aKon_TIR_3	PRJEB50460	LINE	L1_L2
aKon_LTR_1_LTR	PRJEB50460	LTR	Copia
aKon_TIR_19	PRJEB50460	Unknown	Unknown
aKon_LTR_6_INT	PRJEB50460	DNA	hAT
aKon_TIR_37	PRJEB50460	DNA	MULE
aKon_TIR_32	PRJEB50460	LTR	Gypsy
aKon_TIR_47	PRJEB50460	RC	Helitron
aKon_TIR_61	PRJEB50460	DNA	hAT
aKon_TIR_54	PRJEB50460	DNA	Transib
aKon_TIR_39	PRJEB50460	DNA	Maverick
aKon_TIR_56	PRJEB50460	DNA	hAT
aKon_TIR_62	PRJEB50460	DNA	CMC-EnSpm
aKon_LTR_0_INT	PRJEB50460	LTR	Pao
aKon_TIR_24	PRJEB50460	DNA	TcMariner
aKon_TIR_6	PRJEB50460	DNA	MULE
aKon_TIR_4	PRJEB50460	RC	Helitron
aKon_TIR_53	PRJEB50460	DNA	TcMariner
aKon_TIR_46	PRJEB50460	DNA	TcMar
aKon_TIR_50	PRJEB50460	DNA	TcMariner
aKon_LTR_7_INT	PRJEB50460	LTR	Gypsy
aKon_LTR_6_LTR	PRJEB50460	DNA	hAT
aKon_LTR_0_LTR	PRJEB50460	LTR	Copia
aKon_TIR_7	PRJEB50460	DNA	hAT
aKon_LTR_9_LTR	PRJEB50460	LTR	Gypsy
aKon_TIR_49	PRJEB50460	DNA	MULE
aKon_TIR_0_concat	PRJEB50460	DNA	TcMariner
aKon_TIR_12	PRJEB50460	DNA	PIF-Harbinger
aKon_LTR_14_INT	PRJEB50460	LTR	DIRS
aKon_TIR_36	PRJEB50460	DNA	TcMar
aKon_TIR_15_concat	PRJEB50460	DNA	TcMar
aKon_TIR_2	PRJEB50460	SINE	tRNA
aKon_LTR_11_INT	PRJEB50460	LTR	Pao
aKon_TIR_5	PRJEB50460	RC	Helitron
aKon_TIR_13	PRJEB50460	LTR	Pao
aKon_TIR_11	PRJEB50460	DNA	TcMar
aKon_TIR_8	PRJEB50460	RC	Helitron
aKon_TIR_20	PRJEB50460	DNA	hAT
aKon_TIR_51	PRJEB50460	DNA	TcMariner
aKon_TIR_60	PRJEB50460	RC	Helitron
aKon_TIR_41	PRJEB50460	RC	Helitron
aKon_TIR_33	PRJEB50460	DNA	Merlin
aKon_LTR_15_INT	PRJEB50460	LTR	Gypsy
aKon_TIR_17	PRJEB50460	LTR	Pao
aKon_TIR_64	PRJEB50460	DNA	TcMariner
aKon_TIR_58	PRJEB50460	DNA	TcMar
aKon_TIR_38	PRJEB50460	DNA	CMC-EnSpm
aKon_LTR_12_LTR	PRJEB50460	LTR	DIRS
aKon_LTR_7_LTR	PRJEB50460	LTR	Copia
aKon_TIR_57	PRJEB50460	DNA	TcMar
aKon_LTR_3_LTR	PRJEB50460	LTR	Gypsy
aKon_TIR_10	PRJEB50460	LTR	Pao
aKon_TIR_14	PRJEB50460	DNA	TcMar
aKon_TIR_44	PRJEB50460	DNA	TcMar
aKon_TIR_40	PRJEB50460	DNA	hAT
cOwc_TIR_0	GCA_000151315.2	DNA	TcMariner
cOwc_LTR_1_LTR	GCA_000151315.2	LTR	Gypsy
cOwc_LTR_3_LTR	GCA_000151315.2	LTR	Gypsy
cOwc_TIR_4	GCA_000151315.2	DNA	TcMariner
cOwc_LTR_2_INT	GCA_000151315.2	LTR	Gypsy
cOwc_TIR_1	GCA_000151315.2	DNA	hAT
cOwc_TIR_2	GCA_000151315.2	DNA	PIF-Harbinger
cOwc_TIR_9	GCA_000151315.2	DNA	TcMar
cOwc_Denovo_Non_LTR_0	GCA_000151315.2	LINE	L1
cOwc_TIR_12	GCA_000151315.2	DNA	hAT
cOwc_LTR_3_INT	GCA_000151315.2	LTR	Copia
cOwc_LTR_0_LTR	GCA_000151315.2	LINE	RTE
cOwc_TIR_5	GCA_000151315.2	DNA	P
cOwc_LTR_2_LTR	GCA_000151315.2	LINE	RTE
cOwc_TIR_3	GCA_000151315.2	DNA	Crypton
cOwc_TIR_11	GCA_000151315.2	DNA	TcMariner
cOwc_TIR_10	GCA_000151315.2	DNA	Crypton
